# Bacteria are everywhere, even in your COI marker gene data!

**DOI:** 10.1101/2021.07.10.451903

**Authors:** Haris Zafeiropoulos, Laura Gargan, Sanni Hintikka, Christina Pavloudi, Jens Carlsson

**Affiliations:** Department of Biology, University of Crete, Voutes University Campus, Heraklion, Greece; Hellenic Centre for Marine Research (HCMR), Institute of Marine Biology, Biotechnology and Aquaculture (IMBBC), Heraklion, Crete, Greece; Area52 Research Group, School of Biology and Environmental Science/Earth Institute, University College Dublin, Dublin 4, Ireland

**Keywords:** environmental DNA (eDNA), metabarcoding, software tool, tree of life (tol), unassigned sequences, container, Docker

## Abstract

The mitochondrial cytochrome C oxidase subunit I gene (COI) is commonly used in eDNA metabarcoding studies, especially for assessing metazoan diversity. Yet, a great number of COI operational taxonomic units or/and amplicon sequence variants are retrieved from such studies and referred to as “dark matter”, and do not get a taxonomic assignment with a reference sequence. For a thorough investigation of this dark matter, we have developed the Dark mAtteR iNvestigator (DARN) software tool. A reference COI-oriented phylogenetic tree was built from 1,240 consensus sequences covering all the three domains of life, with more than 80% of those representing eukaryotic taxa. With respect to eukaryotes, consensus sequences at the family level were constructed from 183,330 retrieved from the Midori reference 2 database. Similarly, sequences from 559 bacterial genera and 41 archaeal were retrieved from the BOLD database. DARN makes use of the phylogenetic tree to investigate and quantify pre-processed sequences of amplicon samples to provide both a tabular and a graphical overview of phylogenetic assignments. To evaluate DARN, both environmental and bulk metabarcoding samples from different aquatic environments using various primer sets were analysed. We demonstrate that a large proportion of non-target prokaryotic organisms such as bacteria and archaea are also amplified in eDNA samples and we suggest bacterial COI sequences to be included in the reference databases used for the taxonomy assignment to allow for further analyses of dark matter. DARN source code is available on GitHub at https://github.com/hariszaf/darn and you may find it as a Docker at https://hub.docker.com/r/hariszaf/darn.

**Author summary:** DARN is a software approach aiming to provide further insight in the COI amplicon data coming from environmental samples. Building a COI-oriented reference phylogeny tree is a challenging task especially considering the small number of microbial curated COI sequences deposited in reference databases; e.g ~4,000 bacterial and ~150 archaeal in BOLD. Apparently, as more and more such sequences are collated, the DARN approach improves. To provide a more interactive way of communicating both our approach and our results, we strongly suggest the reader to visit this [Google Collab notebook](https://colab.research.google.com/drive/1XorHsBm1uqx5TTZsH7SeVRkUA2SS8dnY?usp=sharing) where all steps are described step by step and also this GitHub page where our results are demonstrated. Our approach corroborates the known presence of microbial sequences in COI environmental sequencing samples and highlights the need for curated bacterial and archaeal COI sequences and their integration into reference databases (i.e. Midori, BOLD, etc). We argue that DARN will benefit researchers as a quality control tool for their sequenced samples in terms of distinguishing eukaryotic from non-eukaryotic OTUs/ASVs, but also in terms of understanding the unknown unknowns.
