## Supplementary Table 1 for "Bacteria are everywhere, even in your COI marker gene data!"

### Sheet: Sheet1
Supplementary Table 1: Number of sequences per phylum in the eukaryotes domain dataset and the corresponding number of the longest sequences used in the 500 sequences subset (reference set) used as a backbone for the complete alignment
Phylum	# of occurrences	# of seqs in core aln
Acanthocephala	134	4
Annelida	2.87	16
Apicomplexa	356	4
Arthropoda	124.082	147
Ascomycota	587	4
Bacillariophyta	185	4
Basidiomycota	282	4
Blastocladiomycota	3	1
Brachiopoda	36	2
Bryozoa	215	4
Cercozoa	3	1
Chaetognatha	36	2
Chlorophyta	145	4
Chordata	29.157	97
Chytridiomycota	7	1
Ciliophora	218	4
Cnidaria	1.774	16
Cryptomycota	1	1
Ctenophora	19	2
Cycliophora	2	1
Dicyemida	12	2
Discosea	64	2
Echinodermata	1.541	16
Endomyxa	2	1
Entoprocta	17	2
Euglenozoa	60	2
Evosea	11	2
Gastrotricha	62	2
Gnathostomulida	9	1
Haptista	18	2
Hemichordata	9	1
Heterolobosea	23	2
Imbricatea	8	1
Kinorhyncha	32	2
Mollusca	11.98	48
Mucoromycota	71	2
Nematoda	1.413	16
Nematomorpha	22	2
Nemertea	250	4
Onychophora	85	2
Perkinsozoa	2	1
Phoronida	12	2
Placozoa	2	1
Platyhelminthes	1.535	16
Porifera	813	4
Priapulida	4	1
Rhodophyta	1.741	16
Rotifera	228	4
Streptophyta	1.595	16
Tardigrada	136	4
Tubulinea	1	1
Xenacoelomorpha	81	2
Zoopagomycota	3	1
